# Single-cell decoding of human islet cell type-specific alterations in type 2 diabetes reveals converging genetic- and state-driven β-cell gene expression defects

**DOI:** 10.1101/2025.01.17.633590

**Authors:** Khushdeep Bandesh, Efthymios Motakis, Siddhi Nargund, Romy Kursawe, Vijay Selvam, Redwan M Bhuiyan, Giray Naim Eryilmaz, Sai Nivedita Krishnan, Cassandra N. Spracklen, Duygu Ucar, Michael L. Stitzel

## Abstract

Pancreatic islets maintain glucose homeostasis through coordinated action of their constituent endocrine and affiliate cell types and are central to type 2 diabetes (T2D) genetics and pathophysiology. Our understanding of robust human islet cell type-specific alterations in T2D remains limited. Here, we report comprehensive single cell transcriptome profiling of 245,878 human islet cells from a 48-donor cohort spanning non-diabetic (ND), pre-diabetic (PD), and T2D states, identifying 14 distinct cell types detected in every donor from each glycemic state. Cohort analysis reveals ∼25-30% loss of functional beta cell mass in T2D vs. ND or PD donors resulting from (1) reduced total beta cell numbers/proportions and (2) reciprocal loss of ‘high function’ and gain of senescent β-cell subpopulations. We identify in T2D β-cells 511 differentially expressed genes (DEGs), including new (66.5%) and validated genes (e.g., *FXYD2, SLC2A2, SYT1*), and significant neuronal transmission and vitamin A metabolism pathway alterations. Importantly, we demonstrate newly identified DEG roles in human β-cell viability and/or insulin secretion and link 47 DEGs to diabetes-relevant phenotypes in knockout mice, implicating them as potential causal islet dysfunction genes. Additionally, we nominate as candidate T2D causal genes and therapeutic targets 27 DEGs for which T2D genetic risk variants (GWAS SNPs) and pathophysiology (T2D vs. ND) exert concordant expression effects. We provide this freely accessible atlas for data exploration, analysis, and hypothesis testing. Together, this study provides new genomic resources for and insights into T2D pathophysiology and human islet dysfunction.
