## Supplementary Table 1 for "Single-cell decoding of human islet cell type-specific alterations in type 2 diabetes reveals converging genetic- and state-driven β-cell gene expression defects"

### Sheet: Donor_Demographics
Supplementary Table 1. Demographics of islet donors
Donor ID	UNOS#	Diabetes status	HbA1c (%)	Sex	Ancestry	Age (years)	BMI (kg/m2)	Diabetes duration	Diabetic Medication	Cause of Death (medical history)	Source Center	Distributer	Viability	Purity	Insulin content (ng/IEq)	Glucagon content (pg/IEq)	AUC (high glucose) ng/100 IEq	AUC (IBMX) ng/IEq	AUC (KCL) ng/100 IEq	10X scRNA-seq Chemistry
SAMN16547514	NA	ND	4.6	Female	H	60	28.3	NA	NA	head trauma	Scharp-Lacy	IIDP	95	90	15.7	349	9.8	7.2	4.9	V3
SAMN10737781	NA	ND	4.7	Male	E	66	27.1	NA	NA	Cerebrovascular/stroke	Scharp-Lacy	IIDP	95	95	5.3	292	29.8	24.5	15	V3
HP19047-01	NA	ND	4.8	Female	E	53	22.7	NA	NA	stroke	Scharp-Lacy	Prodo labs	95	90	NA	NA	NA	NA	NA	V3
SAMN08768799	AEFO120	ND	5.1	Male	E	54	35.6	NA	NA	Cerebrovascular/stroke (SPINAL CANCER)	Wisconsin	IIDP	95	80	20.03	907	12	8.3	12.1	V2
SAMN10873960	NA	ND	5.1	Female	E	50	24.7	NA	NA	Cerebrovascular/stroke	Miami	IIDP	91	90	13.5	1571	11.6	14.3	10.3	V3
SAMN12500521	NA	ND	5.1	Male	E	52	29	NA	NA	Head trauma (Smoker, non-IV drug use, alcohol use)	Wisconsin	IIDP	98	95	NA	NA	35.3	30.9	11.9	V3
HP-20152-01	NA	ND	5.2	Male	AA	48	20.2	NA	NA	stroke	Scharp-Lacy	Prodo labs	95	95	NA	NA	NA	NA	NA	V3
SAMN15337453	NA	ND	5.2	Male	H	26	24.2	NA	NA	Head trauma	Scharp-Lacy	IIDP	95	98	10.43	561	16	13.8	12.4	V3
SAMN09370567	AFFC135	ND	5.2	Male	E	32	28.5	NA	NA	head trauma - gunshot wound/suicide	Wisconsin	IIDP	95	95	5.2	629	23.4	13.5	4.9	V2
HP18054-01	AFBT184	ND	5.3	Male	H	40	25.3	NA	NA	head trauma	Scharp-Lacy	IIDP	95	90-95	19.8	864	27.1	22.4	9.5	V2
HP18304	NA	ND	5.4	Male	H	21	27.3	NA	NA	head trauma	Scharp-Lacy	Prodo Labs	95	85	NA	NA	NA	NA	NA	V2
SAMN11523048	NA	ND	5.4	Female	E	35	33.1	NA	NA	cerebrovascular/stroke	Scharp-Lacy	IIDP	95	95	7.1	1253	18.5	25.4	21.7	V3
SAMN11633049	NA	ND	5.4	Male	E	48	38.8	NA	NA	Cerebrovascular/stroke	Wisconsin	IIDP	95	90	5.15	78	33.8	29.5	19.7	V3
SAMN11380903	NA	ND	5.5	Male	H	37	24.2	NA	NA	head trauma	Southern California IsletCell Resource Center	IIDP	95	85	19.63	2009	12.9	12.1	7.1	V3
SAMN11864195	NA	ND	5.5	Female	E	53	40	NA	NA	Cerebrovascular/stroke (smoking)	Wisconsin	IIDP	95	95	9.47	891	11.5	10.5	9	V3
SAMN13108021	NA	ND	5.5	Male	AA	42	25	NA	NA	head trauma	Miami	IIDP	95	90	3.98	546	18.5	6.4	12.1	V3
SAMN12673306	NA	ND	5.6	Male	E	55	28.4	NA	NA	Cerebrovascular/stroke (Occasional meth use)	Scharp-Lacy	IIDP	95	90	NA	NA	33.4	17.1	17.3	V3
SAMN11008921	NA	PD	5.7	Male	E	53	33.3	NA	NA	Cerebrovascular/stroke	Wisconsin	IIDP	95	90	6.72	568	17.9	23.2	15.9	V3
SAMN11522709	NA	PD	5.7	Male	H	51	26.7	NA	NA	Anoxia (smoking)	Southern California IsletCell Resource Center	IIDP	95	85	8.01	495	34.4	24.6	24.4	V3
SAMN12633894	NA	PD	5.7	Female	E	57	32.9	NA	NA	Cerebrovascular/stroke [Hypertension 1 yr 6 mo., Hyperlipidemia duration unk. Saw doctor 6 wks ago to follow up on labs and blood pressure medication. Meds chlorthalidone for high blood pressure and potassium due to diuretic. Recent weight loss, 25 lbs 23]	Southern California IsletCell Resource Center	IIDP	95	85	5.47	322	21.8	14.7	11.2	V3
SAMN17528599	NA	PD	5.8	Male	E	60	29.9	NA	NA	Anoxia (HTN, COPD)	UPenn	IIDP	95	85	17.11	284	42.1	45.8	10.5	V3
SAMN11373103	NA	PD	5.8	Male	H	62	31.7	NA	NA	Anoxia	Scharp-Lacy	IIDP	95	85	2.95	352	14.8	11.4	5.8	V3
SAMN11867362	NA	PD	5.8	Male	AA	45	31.5	NA	NA	Anoxia	Scharp-Lacy	IIDP	95	90	NA	NA	37	14.4	10.3	V3
SAMN13866285	NA	PD	5.8	Female	H	30	27.3	NA	NA	Anoxia (hypertension)	Miami	IIDP	95	90	5.37	406	36.1	35	32.1	V3
SAMN14255441	NA	PD	5.9	Male	E	48	25.7	NA	NA	Some drug use. Anoxic event occurred in the hospital.	Scharp-Lacy	IIDP	95	95	3.28	718	15.8	8.2	9.2	V3
SAMN16373925	NA	PD	5.9	Male	E	25	31.4	NA	NA	head trauma	Scharp-Lacy	IIDP	95	85	4.93	NA	16.4	11.6	9.3	V3
SAMN12022246	NA	PD	5.9	Male	AA	49	28.5	NA	NA	Anoxia	Scharp-Lacy	IIDP	95	85	3.58	171	60.7	30.6	13.4	V3
SAMN10439569	NA	PD	6	Female	H	53	30.2	NA	NA	Cerebrovascular/stroke (Schizophrenia,aggressive episodes last 4-5 yrs. C-section in 1986 and 1987. Family history of diabetes, Brother. Polio since 3 yrs old, right leg affected.)	Southern California IsletCell Resource Center	IIDP	95	85	NA	NA	11.7	21.6	7.6	V2
SAMN11476721	NA	PD	6	Male	H	50	32.7	NA	NA	Anoxia (Marijuana)	Scharp-Lacy	IIDP	95	90	13.93	899	26.8	10.9	10.5	V3
SAMN13319813	NA	PD	6.1	Male	H	58	26.7	NA	NA	head trauma	Miami	IIDP	95	90	3.75	314	26.9	21.5	11.7	V3
SAMN11483342	NA	PD	6.4	Female	E	52	39.8	NA	NA	Anoxia	Wisconsin	IIDP	95	92	3.71	1372	30.8	23.4	10.8	V3
SAMN12634037	NA	T2D	5.9	Male	E	63	31.7	T2D (6-10 years)	Metformin(5yrs)	Cerebrovascular/stroke	Scharp-Lacy	IIDP	95	85	5.58	490	41.9	11.7	14.7	V3
SAMN13320559	NA	T2D	7.6	Male	H	52	24.8	T2D (6-10y)	Metformin (6yrs)	Anoxia	Scharp-Lacy	IIDP	95	85	6.14	1059	22.1	9.4	11.4	V3
HP17300-01T2D	NA	T2D	6.3	Male	E	35	27.7	T2D (3y)	Metformin(3yrs)	stroke	Scharp-Lacy	Prodo labs	95	85	NA	NA	NA	NA	NA	V2
HP17225-01T2D	AEHL151	T2D	6.5	Male	H	59	27.7	T2D (10y)	Metformin(6yrs)	Cerebrovascular/stroke	Scharp-Lacy	IIDP	95	95	NA	NA	NA	NA	NA	V2
HP17209-01T2D	NA	T2D	6.6	Female	H	52	42.8	T2D (newly diagnosed)	NR	stroke	Scharp-Lacy	Prodo labs	95	95	NA	NA	NA	NA	NA	V2
SAMN11642375	NA	T2D	6.7	Male	E	58	32.5	T2D (0-5 years)	Metformin(2yrs)	Cerebrovascular/stroke	Scharp-Lacy	IIDP	95	85	6.46	250	27.4	21.8	24.1	V3
SAMN13901790	NA	T2D	6.7	Male	E	53	26	T2D (0-5 years)	NR	Anoxia (CAD)	Scharp-Lacy	IIDP	95	85	3.67	560	63.2	27.6	20.7	V3
SAMN17209843	NA	T2D	7	Female	AA	38	43.9	T2D (NR)	NR	Anoxia (DVT, Left sided weakness, CVA (first at 3 years old), Seizures, subclinical hypothyroidism)	Pennsylvania	IIDP	95	80	3.84	2185	4.2	9.8	2.3	V3
HP17117-01 T2D	AEDZ307	T2D	7.1	Male	H	51	35.6	T2D (4y)	oral meds	Cerebral vascular accident / brain death	Scharp-Lacy	Prodo labs	95	95	NA	NA	NA	NA	NA	V2
SAMN11157311	NA	T2D	7.3	Female	E	34	31.7	T2D (NR)	NR	cerebrovascular/stroke	Wisconsin	IIDP	95	94	6.1	305	18.5	18.8	12.8	V3
SAMN17831932	NA	T2D	7.5	Male	H	60	41.3	T2D (NR)	NR	Cerebrovascular/stroke (Diabetes duration unknown, Hypertension 0-5 yrs.) 16min warm ischemia	southern California IsletCell Resource Center	IIDP	95	80	5.37	1001	10.3	8.4	3.8	V3
SAMN16365027	NA	T2D	7.6	Female	AA	62	28.5	T2D (0-5y)	oral meds	Cerebrovascular/stroke	Southern California IsletCell Resource Center	IIDP	95	90	15	850	7.8	4.6	4.3	V3
HP18320-01T2D	NA	T2D	7.9	Male	AA	61	27.4	T2D (NR)	NR	NA	Scharp-Lacy	Prodo labs	95	NA	NA	NA	NA	NA	NA	V2
SAMN10832912	NA	T2D	8	Male	AA	54	33.7	T2D (0-5y)	NR	Cerebrovascular/stroke (T2D, HTN, CVA)	UPenn	IIDP	95	90	20	3110	4.9	5.8	5.7	V3
SAMN08769026	AELK219	T2D	8.2	Female	E	37	38.1	T2D (0-5y)	oral meds	Cerebrovascular/stroke	UPenn	IIDP	95	85	6.04	1392	21.4	13.2	12.8	V2
SAMN10372788	NA	T2D	9.9	Female	E	50	35.4	T2D (>10yrs)	Metformin	Cerebrovascular/stroke	Southern California IsletCell Resource Center	IIDP	95	80	6.7	638	9.7	8.5	4.9	V2
HP19044-01T2D	NA	T2D	13.1	Female	H	37	33	T2D (NR)	NR	head trauma	Scharp-Lacy	Prodo labs	95	85	NA	NA	NA	NA	NA	V3
Diabetes status- ND: Donor without diabetes; PD: Donor with prediabetes; T2D: Donor previously diagnosed with type 2 diabetes.
Ancestry- E: North European; H: Hispanic; AA: African American
NR: Not Reported; NA: Not Applicable
