## Supplementary Table 2 for "Single-cell decoding of human islet cell type-specific alterations in type 2 diabetes reveals converging genetic- and state-driven β-cell gene expression defects"

### Sheet: QC_by_library
Supplementary Table 2. scRNA-seq QC
Donor.ID	Donor_Run	Run	Number of cells after Demuxlet	Number of cells after preliminary filtering (nFeatures >500, percent mt.<50% (per cell))	Number of cells after removing scrublet predicted doublets	Number of scrublet predicted doublets	Number of cells retained (nFeatureRNA > 1400 & percent mitochondria < 40%)	Percent of cells retained after preliminary filtering	Percent of cells retained after Scrublet predicted doublet removal	Percent of cells retained (nFeatureRNA > 1400 & percent mitochondria < 40%)	10X scRNA-seq chemistry	Glycemic_state	Sex	BMI	Ancestry	HbA1c	Age	Multiplex
SAMN16547514	SAMN16547514_MS20104	MS20104	9252	7205	6672	533	5192	77.9	72.1	56.1	V3	ND	F	28.3	H	4.6	60	no
SAMN10737781	SAMN10737781_MS19001	MS19001	5596	4830	4536	294	4221	86.3	81.1	75.4	V3	ND	M	27.2	W	4.7	66	no
HP19047-01	HP19047-01_MS19004	MS19004	6618	5174	4768	406	3710	78.2	72	56.1	V3	ND	F	22.7	W	4.8	53	multiplex
HP19047-01	HP19047-01_MS19006	MS19006_Islet47	3163	2140	1927	213	1521	67.7	60.9	48.1	V3	ND	F	22.7	W	4.8	53	multiplex
HP19047-01	HP19047-01_MS19007	MS19007_Islet47	4729	3652	3297	355	2575	77.2	69.7	54.5	V3	ND	F	22.7	W	4.8	53	multiplex
SAMN08768799	SAMN08768799_MS17002	MS17002	5100	4671	4527	144	3906	91.6	88.8	76.6	V2	ND	M	35.6	W	5.1	54	no
SAMN10873960	SAMN10873960_MS19003	MS19003	9307	8445	7975	470	6952	90.7	85.7	74.7	V3	ND	F	24.6	W	5.1	50	no
SAMN12500521	SAMN12500521_MS19032	MS19032	6853	6129	5806	323	5139	89.4	84.7	75	V3	ND	M	29	W	5.1	52	no
SAMN09370567	SAMN09370567_MS18002	MS18002	8633	7678	7192	486	5900	88.9	83.3	68.3	V2	ND	M	28.5	W	5.2	32	no
HP-20152-01	HP-20152-01_MS20017	MS20017	9660	7592	7073	519	5596	78.6	73.2	57.9	V3	ND	M	20.2	AA	5.2	48	no
SAMN15337453	SAMN15337453_MS20033	MS20033	7981	6039	5568	471	4745	75.7	69.8	59.5	V3	ND	M	24.2	H	5.2	26	no
HP18054-01	HP18054-01_MS18001	MS18001	8216	7220	6843	377	5449	87.9	83.3	66.3	V2	ND	M	25.3	H	5.3	40	no
HP18304	HP18304_MS18003	MS18003	5530	4626	4474	152	3673	83.7	80.9	66.4	V2	ND	M	27.3	H	5.4	21	no
SAMN11523048	SAMN11523048_MS19014	MS19014	9125	7245	6757	488	5517	79.4	74	60.5	V3	ND	F	33.4	W	5.4	35	multiplex
SAMN11523048	SAMN11523048_MS19016	MS19016_Islet57	4113	3268	3069	199	2522	79.5	74.6	61.3	V3	ND	F	33.4	W	5.4	35	multiplex
SAMN11523048	SAMN11523048_MS19017	MS19017_Islet57	3999	3173	2940	233	2589	79.3	73.5	64.7	V3	ND	F	33.4	W	5.4	35	multiplex
SAMN11633049	SAMN11633049_MS19018	MS19018	3904	2938	2800	138	2423	75.3	71.7	62.1	V3	ND	M	38.8	W	5.4	48	multiplex
SAMN11633049	SAMN11633049_MS19020	MS19020_Islet59	1781	1432	1350	82	1201	80.4	75.8	67.4	V3	ND	M	38.8	W	5.4	48	multiplex
SAMN11633049	SAMN11633049_MS19021	MS19021_Islet59	1902	1506	1428	78	1271	79.2	75.1	66.8	V3	ND	M	38.8	W	5.4	48	multiplex
SAMN11380903	SAMN11380903_MS19011	MS19011	9212	8188	7606	582	5819	88.9	82.6	63.2	V3	ND	M	24.2	H	5.5	37	no
SAMN11864195	SAMN11864195_MS19022	MS19022	10578	8497	7942	555	5829	80.3	75.1	55.1	V3	ND	F	40	W	5.5	53	no
SAMN13108021	SAMN13108021_MS19040	MS19040	4526	3771	3605	166	2902	83.3	79.7	64.1	V3	ND	M	25	AA	5.5	42	no
SAMN12673306	SAMN12673306_MS19038	MS19038	6255	4733	4553	180	3545	75.7	72.8	56.7	V3	ND	M	28.4	W	5.6	55	no
SAMN11008921	SAMN11008921_MS19008	MS19008	9136	6955	6553	402	4150	76.1	71.7	45.4	V3	PD	M	33.3	W	5.7	53	no
SAMN11522709	SAMN11522709_MS19015	MS19015	12149	9873	9248	625	7116	81.3	76.1	58.6	V3	PD	M	26.7	H	5.7	51	multiplex
SAMN11522709	SAMN11522709_MS19016	MS19016_Islet58	4281	3944	3765	179	3221	92.1	87.9	75.2	V3	PD	M	26.7	H	5.7	51	multiplex
SAMN11522709	SAMN11522709_MS19017	MS19017_Islet58	3869	3660	3481	179	3112	94.6	90	80.4	V3	PD	M	26.7	H	5.7	51	multiplex
SAMN12633894	SAMN12633894_MS19034	MS19034_Islet70	2170	2042	1934	108	1714	94.1	89.1	79	V3	PD	F	32.9	W	5.7	57	no
SAMN12633894	SAMN12633894_MS19035	MS19035_Islet70	2407	2248	2130	118	1914	93.4	88.5	79.5	V3	PD	F	32.9	W	5.7	57	no
SAMN11373103	SAMN11373103_MS19010	MS19010	8598	7029	6725	304	4584	81.8	78.2	53.3	V3	PD	M	32	H	5.8	62	no
SAMN11867362	SAMN11867362_MS19023	MS19023	11473	9448	8730	718	5855	82.3	76.1	51	V3	PD	M	32.6	AA	5.8	45	no
SAMN13866285	SAMN13866285_MS20001	MS20001	8025	7228	6536	692	6053	90.1	81.4	75.4	V3	PD	F	27.1	H	5.8	30	no
SAMN17528599	SAMN17528599_MS21003	MS21003	10218	8687	8025	662	6995	85	78.5	68.5	V3	PD	M	29.9	W	5.8	60	no
SAMN12022246	SAMN12022246_MS19026	MS19026	8192	6583	6074	509	4991	80.4	74.1	60.9	V3	PD	M	28.4	AA	5.9	49	no
SAMN14255441	SAMN14255441_MS20005	MS20005	7775	6598	6055	543	5210	84.9	77.9	67	V3	PD	M	25.7	W	5.9	48	no
SAMN16373925	SAMN16373925_MS20086	MS20086_Islet118	2971	2040	1956	84	1436	68.7	65.8	48.3	V3	PD	M	31.6	W	5.9	25	multiplex
SAMN16373925	SAMN16373925_MS20087	MS20087_Islet118	2775	1946	1874	72	1387	70.1	67.5	50	V3	PD	M	31.6	W	5.9	25	multiplex
SAMN10439569	SAMN10439569_MS18005	MS18005	6742	5982	5771	211	4604	88.7	85.6	68.3	V2	PD	F	30	H	6	53	no
SAMN11476721	SAMN11476721_MS19012	MS19012	11042	8854	8228	626	7027	80.2	74.5	63.6	V3	PD	M	32.8	H	6	50	no
SAMN13319813	SAMN13319813_MS19042	MS19042_Islet85	4098	3773	3512	261	3000	92.1	85.7	73.2	V3	PD	M	26.6	H	6.1	58	multiplex
SAMN13319813	SAMN13319813_MS19043	MS19043_Islet85	4382	4139	3814	325	3550	94.5	87	81	V3	PD	M	26.6	H	6.1	58	multiplex
SAMN11483342	SAMN11483342_MS19013	MS19013	13374	11186	10382	804	7794	83.6	77.6	58.3	V3	PD	F	39.8	W	6.4	52	no
SAMN12634037	SAMN12634037_MS19034	MS19034_Islet71	2068	1569	1472	97	1198	75.9	71.2	57.9	V3	T2D	M	31.7	W	5.9	63	no
SAMN12634037	SAMN12634037_MS19035	MS19035_Islet71	1943	1575	1501	74	1237	81.1	77.3	63.7	V3	T2D	M	31.7	W	5.9	63	no
SAMN13320559	SAMN13320559_MS19042	MS19042_Islet84	3600	2949	2767	182	2093	81.9	76.9	58.1	V3	T2D	M	24.7	H	6.1	52	multiplex
SAMN13320559	SAMN13320559_MS19043	MS19043_Islet84	3717	2911	2762	149	2207	78.3	74.3	59.4	V3	T2D	M	24.7	H	6.1	52	multiplex
HP17300-01T2D	HP17300-01T2D_MS17005	MS17005	4099	3659	3526	133	3201	89.3	86	78.1	V2	T2D	M	27.7	W	6.3	35	no
HP17225-01T2D	HP17225-01T2D_MS17004	MS17004	6540	5988	5803	185	5215	91.6	88.7	79.7	V2	T2D	M	27.7	H	6.5	59	no
HP1720901T2D	HP1720901T2D_MS17003	MS17003	7720	7040	6668	372	5865	91.2	86.4	76	V2	T2D	F	42.8	H	6.6	52	no
SAMN11642375	SAMN11642375_MS19019	MS19019	6503	4723	4561	162	3520	72.6	70.1	54.1	V3	T2D	M	32.5	W	6.7	58	multiplex
SAMN11642375	SAMN11642375_MS19020	MS19020_Islet60	3006	2320	2235	85	1701	77.2	74.4	56.6	V3	T2D	M	32.5	W	6.7	58	multiplex
SAMN11642375	SAMN11642375_MS19021	MS19021_Islet60	2872	2192	2104	88	1652	76.3	73.3	57.5	V3	T2D	M	32.5	W	6.7	58	multiplex
SAMN13901790	SAMN13901790_MS20003	MS20003	7186	6302	5773	529	5132	87.7	80.3	71.4	V3	T2D	M	25.8	W	6.7	53	no
SAMN17209843	SAMN17209843_MS21001	MS21001	9101	8321	7736	585	6529	91.4	85	71.7	V3	T2D	F	43.9	AA	7	38	no
HP17117-01 T2D	HP17117-01 T2D_MS17001	MS17001	5381	4940	4657	283	3859	91.8	86.5	71.7	V2	T2D	M	35.6	H	7.1	51	no
SAMN11157311	SAMN11157311_MS19009	MS19009	9772	8505	8072	433	5580	87	82.6	57.1	V3	T2D	F	31.7	W	7.3	34	no
SAMN17831932	SAMN17831932_MS21009	MS21009	6288	4644	4365	279	3222	73.9	69.4	51.2	V3	T2D	M	41.3	H	7.5	60	no
SAMN16365027	SAMN16365027_MS20086	MS20086_Islet119	4363	3577	3303	274	2636	82	75.7	60.4	V3	T2D	F	28.5	AA	7.6	62	multiplex
SAMN16365027	SAMN16365027_MS20087	MS20087_Islet119	3886	3151	2909	242	2319	81.1	74.9	59.7	V3	T2D	F	28.5	AA	7.6	62	multiplex
HP18320-01T2D	HP18320-01T2D_MS18006	MS18006	5652	5039	4814	225	4035	89.2	85.2	71.4	V2	T2D	M	27.4	AA	7.9	61	no
SAMN10832912	SAMN10832912_MS19002	MS19002	6678	6228	5647	581	5059	93.3	84.6	75.8	V3	T2D	M	33.7	AA	8	54	no
SAMN08769026	SAMN08769026_MS17006	MS17006	7080	6299	6075	224	5019	89	85.8	70.9	V2	T2D	F	38.1	W	8.2	37	no
SAMN10372788	SAMN10372788_MS18004	MS18004	5117	4400	4221	179	3395	86	82.5	66.3	V2	T2D	F	35.4	W	9.9	50	no
HP19044-01T2D	HP19044-01T2D_MS19005	MS19005	5888	4978	4731	247	3957	84.5	80.3	67.2	V3	T2D	F	33	H	13.1	37	multiplex
HP19044-01T2D	HP19044-01T2D_MS19006	MS19006_Islet48	1660	1604	1519	85	1390	96.6	91.5	83.7	V3	T2D	F	33	H	13.1	37	multiplex
HP19044-01T2D	HP19044-01T2D_MS19007	MS19007_Islet48	1475	1411	1327	84	1139	95.7	90	77.2	V3	T2D	F	33	H	13.1	37	multiplex
Abbreviations:
Disease_state- ND: Non-Diabetic, PD- Prediabetic, T2D- Type-2 Diabetic
BMI- Body Mass Index
Ancestry- W: European, H: Hispanic, AA: African American
Sex- M: Male, F: Female
BMI Category: Healthy= <25, Overweight= 25 to 30, Obese=30>

### Sheet: QC_by_donor
scRNA-seq QC
Donor.ID	Donor_Run	Run	Number of cells after Demuxlet	Number of cells after preliminary filtering (nFeatures >500, percent mt.<50% (per cell))	Number of cells after removing scrublet predicted doublets	Number of scrublet predicted doublets	Number of cells retained (nFeatureRNA > 1400 & percent mitochondria < 40%)	Percent of cells retained after preliminary filtering	Percent of cells retained after Scrublet predicted doublet removal	Percent of cells retained (nFeatureRNA > 1400 & percent mitochondria < 40%)	10X scRNA-seq chemistry	Glycemic_state	Sex	BMI	Ancestry	HbA1c	Age	Multiplex
SAMN16547514	SAMN16547514_MS20104	MS20104	9252	7205	6672	533	4982	77.9	72.1	53.8478	V3	ND	F	28.3	H	4.6	60	no
SAMN10737781	SAMN10737781_MS19001	MS19001	5596	4830	4536	294	4004	86.3	81.1	71.5511	V3	ND	M	27.2	W	4.7	66	no
HP19047-01	HP19047-01_MS19007	MS19007_Islet47	14510	10966	9992	974	7353	75.5755	68.8629	50.6754	V3	ND	F	22.7	W	4.8	53	multiplex
SAMN08768799	SAMN08768799_MS17002	MS17002	5100	4671	4527	144	3828	91.6	88.8	75.0588	V2	ND	M	35.6	W	5.1	54	no
SAMN10873960	SAMN10873960_MS19003	MS19003	9307	8445	7975	470	6757	90.7	85.7	72.6013	V3	ND	F	24.6	W	5.1	50	no
SAMN12500521	SAMN12500521_MS19032	MS19032	6853	6129	5806	323	4977	89.4	84.7	72.6251	V3	ND	M	29	W	5.1	52	no
SAMN09370567	SAMN09370567_MS18002	MS18002	8633	7678	7192	486	5655	88.9	83.3	65.5045	V2	ND	M	28.5	W	5.2	32	no
HP-20152-01	HP-20152-01_MS20017	MS20017	9660	7592	7073	519	5298	78.6	73.2	54.8447	V3	ND	M	20.2	AA	5.2	48	no
SAMN15337453	SAMN15337453_MS20033	MS20033	7981	6039	5568	471	4468	75.7	69.8	55.983	V3	ND	M	24.2	H	5.2	26	no
HP18054-01	HP18054-01_MS18001	MS18001	8216	7220	6843	377	5244	87.9	83.3	63.8267	V2	ND	M	25.3	H	5.3	40	no
HP18304	HP18304_MS18003	MS18003	5530	4626	4474	152	3620	83.7	80.9	65.4611	V2	ND	M	27.3	H	5.4	21	no
SAMN11523048	SAMN11523048_MS19017	MS19017_Islet57	17237	13686	12766	920	10163	79.399	74.0616	58.9604	V3	ND	F	33.4	W	5.4	35	multiplex
SAMN11633049	SAMN11633049_MS19021	MS19021_Islet59	7587	5876	5578	298	4735	77.4483	73.5205	62.4094	V3	ND	M	38.8	W	5.4	48	multiplex
SAMN11380903	SAMN11380903_MS19011	MS19011	9212	8188	7606	582	5587	88.9	82.6	60.6492	V3	ND	M	24.2	H	5.5	37	no
SAMN11864195	SAMN11864195_MS19022	MS19022	10578	8497	7942	555	5588	80.3	75.1	52.8266	V3	ND	F	40	W	5.5	53	no
SAMN13108021	SAMN13108021_MS19040	MS19040	4526	3771	3605	166	2820	83.3	79.7	62.3067	V3	ND	M	25	AA	5.5	42	no
SAMN12673306	SAMN12673306_MS19038	MS19038	6255	4733	4553	180	3442	75.7	72.8	55.028	V3	ND	M	28.4	W	5.6	55	no
SAMN11008921	SAMN11008921_MS19008	MS19008	9136	6955	6553	402	3954	76.1	71.7	43.2793	V3	PD	M	33.3	W	5.7	53	no
SAMN12633894	SAMN12633894_MS19035	MS19035_Islet70	4577	4290	4064	226	3494	93.7295	88.7918	76.3382	V3	PD	F	32.9	W	5.7	57	multiplex
SAMN11522709	SAMN11522709_MS19017	MS19017_Islet58	20299	17477	16494	983	12906	86.0978	81.2552	63.5795	V3	PD	M	26.7	H	5.7	51	multiplex
SAMN11373103	SAMN11373103_MS19010	MS19010	8598	7029	6725	304	4464	81.7516	78.2159	51.9191	V3	PD	M	32	H	5.8	62	no
SAMN11867362	SAMN11867362_MS19023	MS19023	11473	9448	8730	718	5549	82.3499	76.0917	48.3657	V3	PD	M	32.6	AA	5.8	45	no
SAMN13866285	SAMN13866285_MS20001	MS20001	8025	7228	6536	692	5574	90.0685	81.4455	69.4579	V3	PD	F	27.1	H	5.8	30	no
SAMN17528599	SAMN17528599_MS21003	MS21003	10218	8687	8025	662	6569	85.0166	78.5379	64.2885	V3	PD	M	29.9	W	5.8	60	no
SAMN12022246	SAMN12022246_MS19026	MS19026	8192	6583	6074	509	4680	80.3589	74.1455	57.1289	V3	PD	M	28.4	AA	5.9	49	no
SAMN14255441	SAMN14255441_MS20005	MS20005	7775	6598	6055	543	4888	84.8617	77.8778	62.8682	V3	PD	M	25.7	W	5.9	48	no
SAMN16373925	SAMN16373925_MS20087	MS20087_Islet118	5746	3986	3830	156	2712	69.37	66.6551	47.1981	V3	PD	M	31.6	W	5.9	25	multiplex
SAMN10439569	SAMN10439569_MS18005	MS18005	6742	5982	5771	211	4450	88.7274	85.5977	66.0042	V2	PD	F	30	H	6	53	no
SAMN11476721	SAMN11476721_MS19012	MS19012	11042	8854	8228	626	6715	80.1847	74.5155	60.8133	V3	PD	M	32.8	H	6	50	no
SAMN13319813	SAMN13319813_MS19043	MS19043_Islet85	8480	7912	7326	586	6197	93.3019	86.3915	73.0778	V3	PD	M	26.6	H	6.1	58	multiplex
SAMN11483342	SAMN11483342_MS19013	MS19013	13374	11186	10382	804	7423	83.6399	77.6282	55.5032	V3	PD	F	39.8	W	6.4	52	no
SAMN12634037	SAMN12634037_MS19035	MS19035_Islet71	4011	3144	2973	171	2354	78.3844	74.1212	58.6886	V3	T2D	M	31.7	W	5.9	63	multiplex
SAMN13320559	SAMN13320559_MS19043	MS19043_Islet84	7317	5860	5529	331	4088	80.0875	75.5638	55.8699	V3	T2D	M	24.7	H	6.1	52	multiplex
HP17300-01T2D	HP17300-01T2D_MS17005	MS17005	4099	3659	3526	133	3081	89.2657	86.021	75.1647	V2	T2D	M	27.7	W	6.3	35	no
HP17225-01T2D	HP17225-01T2D_MS17004	MS17004	6540	5988	5803	185	5112	91.5596	88.7309	78.1651	V2	T2D	M	27.7	H	6.5	59	no
HP1720901T2D	HP1720901T2D_MS17003	MS17003	7720	7040	6668	372	5728	91.1917	86.3731	74.1969	V2	T2D	F	42.8	H	6.6	52	no
SAMN13901790	SAMN13901790_MS20003	MS20003	7186	6302	5773	529	4823	87.6983	80.3368	67.1166	V3	T2D	M	25.8	W	6.7	53	no
SAMN11642375	SAMN11642375_MS19021	MS19021_Islet60	12381	9235	8900	335	6699	74.5901	71.8843	54.1071	V3	T2D	M	32.5	W	6.7	58	multiplex
SAMN17209843	SAMN17209843_MS21001	MS21001	9101	8321	7736	585	6159	91.4295	85.0016	67.6739	V3	T2D	F	43.9	AA	7	38	no
HP17117-01 T2D	HP17117-01 T2D_MS17001	MS17001	5381	4940	4657	283	3625	91.8045	86.5453	67.3667	V2	T2D	M	35.6	H	7.1	51	no
SAMN11157311	SAMN11157311_MS19009	MS19009	9772	8505	8072	433	5385	87.0344	82.6034	55.1064	V3	T2D	F	31.7	W	7.3	34	no
SAMN17831932	SAMN17831932_MS21009	MS21009	6288	4644	4365	279	3078	73.855	69.4179	48.9504	V3	T2D	M	41.3	H	7.5	60	no
SAMN16365027	SAMN16365027_MS20087	MS20087_Islet119	8249	6728	6212	516	4616	81.5614	75.3061	55.9583	V3	T2D	F	28.5	AA	7.6	62	multiplex
HP18320-01T2D	HP18320-01T2D_MS18006	MS18006	5652	5039	4814	225	3910	89.1543	85.1734	69.1791	V2	T2D	M	27.4	AA	7.9	61	no
SAMN10832912	SAMN10832912_MS19002	MS19002	6678	6228	5647	581	4763	93.2615	84.5612	71.3237	V3	T2D	M	33.7	AA	8	54	no
SAMN08769026	SAMN08769026_MS17006	MS17006	7080	6299	6075	224	4857	88.9689	85.8051	68.6017	V2	T2D	F	38.1	W	8.2	37	no
SAMN10372788	SAMN10372788_MS18004	MS18004	5117	4400	4221	179	3292	85.9879	82.4897	64.3346	V2	T2D	F	35.4	W	9.9	50	no
HP19044-01T2D	HP19044-01T2D_MS19007	MS19007_Islet48	9023	7993	7577	416	6212	88.5847	83.9743	68.8463	V3	T2D	F	33	H	13.1	37	multiplex
Average			8360.52	7014.42	6584.35	430.062	5122.46
Median			8003	6663	6143.5	409	4872.5
Total			401305	336692	316049	20643	245878
Abbreviations:
Disease_state- ND: Non-Diabetic, PD- Prediabetic, T2D- Type-2 Diabetic
BMI- Body Mass Index
Ancestry- W: European, H: Hispanic, AA: African American
Sex- M: Male, F: Female
