## Supplementary Table 6 for "Single-cell decoding of human islet cell type-specific alterations in type 2 diabetes reveals converging genetic- and state-driven β-cell gene expression defects"

### Sheet: Cell_Proportions
Supplementary Table 6. Islet cell types proportions in each cohort donor
Donor ID	Diabetes status	Number of cells																Percentage across all cell types															Percentage across endocrine cells						HIPP reported cell-type percentages #
		Alpha	Proliferating Alpha	Beta	Delta	Epsilon	Gamma	Acinar	Ductal	Endothelial	Immune	Mast	Schwann	Stellate	Activated Stellate	Total (all cell types)	Total (Endocrine cells)	Alpha	Proliferating Alpha	Beta	Delta	Epsilon	Gamma	Acinar	Ductal	Endothelial	Immune	Mast	Schwann	Stellate	Activated Stellate	Endocrine cells	Alpha	Proliferating Alpha	Beta	Delta	Epsilon	Gamma	Alpha	Beta	Delta	Acinar	Endocrine cells
SAMN16547514	ND	661	0	2912	395	7	246	173	186	100	27	2	10	238	25	4982	4221	13.3	0	58.5	7.9	0.1	4.9	3.5	3.7	2	0.5	0	0.2	4.8	0.5	84.725	15.6598	0	68.9884	9.35797	0.165837	5.828	NR	NR	NR	NR	NR
SAMN10737781	ND	1698	4	1457	208	1	10	131	196	112	14	3	0	148	22	4004	3378	42.4	0.1	36.4	5.2	0	0.2	3.3	4.9	2.8	0.3	0.1	0	3.7	0.5	84.3656	50.2664	0.118413	43.132	6.15749	0.0296033	0.296033	NR	NR	NR	NR	NR
HP19047-01	ND	2289	0	3483	400	8	154	295	347	156	24	37	6	127	27	7353	6334	31.1	0	47.4	5.4	0.1	2.1	4	4.7	2.1	0.3	0.5	0.1	1.7	0.4	86.1417	36.1383	0	54.9889	6.31512	0.126302	2.43132	NR	NR	NR	NR	NR
SAMN08768799	ND	598	5	1089	69	0	4	635	1085	107	24	1	1	207	3	3828	1765	15.6	0.1	28.4	1.8	0	0.1	16.6	28.3	2.8	0.6	0	0	5.4	0.1	46.1076	33.881	0.283286	61.6997	3.90935	0	0.226629	24.9	61.44	2.67	11	89
SAMN10873960	ND	2351	1	2696	204	3	3	667	526	44	26	5	6	203	22	6757	5258	34.8	0	39.9	3	0	0	9.9	7.8	0.7	0.4	0.1	0.1	3	0.3	77.8156	44.7128	0.0190186	51.2742	3.8798	0.0570559	0.0570559	NR	NR	NR	NR	NR
SAMN12500521	ND	2235	15	2248	176	2	3	22	139	30	30	0	1	49	27	4977	4679	44.9	0.3	45.2	3.5	0	0.1	0.4	2.8	0.6	0.6	0	0	1	0.5	94.0125	47.7666	0.320581	48.0445	3.76149	0.0427442	0.0641163	41.7	42.7	12.6	3	97
HP-20152-01	ND	1330	3	2566	328	4	147	79	340	104	39	37	4	296	21	5298	4378	25.1	0.1	48.4	6.2	0.1	2.8	1.5	6.4	2	0.7	0.7	0.1	5.6	0.4	82.635	30.3792	0.0685244	58.6112	7.49201	0.0913659	3.3577	NR	NR	NR	NR	NR
SAMN15337453	ND	686	12	2988	171	5	129	41	97	150	16	1	10	157	5	4468	3991	15.4	0.3	66.9	3.8	0.1	2.9	0.9	2.2	3.4	0.4	0	0.2	3.5	0.1	89.3241	17.1887	0.300677	74.8685	4.28464	0.125282	3.23227	31	59.2	6.8	3	97
SAMN09370567	ND	2343	158	2125	356	3	3	134	278	66	20	1	0	124	44	5655	4988	41.4	2.8	37.6	6.3	0.1	0.1	2.4	4.9	1.2	0.4	0	0	2.2	0.8	88.2051	46.9727	3.1676	42.6022	7.13713	0.0601443	0.0601443	NR	NR	NR	NR	NR
HP18054-01	ND	903	40	2732	198	4	45	472	618	41	47	0	2	131	11	5244	3922	17.2	0.8	52.1	3.8	0.1	0.9	9	11.8	0.8	0.9	0	0	2.5	0.2	74.7902	23.024	1.01989	69.6583	5.04844	0.101989	1.14737	NR	NR	NR	NR	NR
HP18304	ND	615	23	686	124	2	184	610	1243	26	21	2	11	72	1	3620	1634	17	0.6	19	3.4	0.1	5.1	16.9	34.3	0.7	0.6	0.1	0.3	2	0	45.1381	37.6377	1.40759	41.9829	7.58874	0.122399	11.2607	NR	NR	NR	NR	NR
SAMN11523048	ND	3463	11	4558	1099	46	110	89	145	216	40	0	15	366	5	10163	9287	34.1	0.1	44.8	10.8	0.5	1.1	0.9	1.4	2.1	0.4	0	0.1	3.6	0	91.3805	37.2887	0.118445	49.0794	11.8337	0.495316	1.18445	24.3	52.2	13.5	10	90
SAMN11633049	ND	1123	9	2138	39	0	97	340	581	127	51	32	2	181	15	4735	3406	23.7	0.2	45.2	0.8	0	2	7.2	12.3	2.7	1.1	0.7	0	3.8	0.3	71.9324	32.9712	0.26424	62.7716	1.14504	0	2.84792	4	74.5	3.2	19	81
SAMN11380903	ND	1943	7	2736	254	12	16	253	177	42	18	2	1	92	34	5587	4968	34.8	0.1	49	4.5	0.2	0.3	4.5	3.2	0.8	0.3	0	0	1.6	0.6	88.9207	39.1103	0.140902	55.0725	5.11272	0.241546	0.322061	48.1	35.6	5.34	11	89
SAMN11864195	ND	1294	10	2831	326	2	13	133	823	43	19	2	20	61	11	5588	4476	23.2	0.2	50.7	5.8	0	0.2	2.4	14.7	0.8	0.3	0	0.4	1.1	0.2	80.1002	28.9097	0.223414	63.2484	7.28329	0.0446828	0.290438	19.6	55.3	10.2	15	85
SAMN13108021	ND	980	59	1395	206	4	1	35	30	17	7	8	1	71	6	2820	2645	34.8	2.1	49.5	7.3	0.1	0	1.2	1.1	0.6	0.2	0.3	0	2.5	0.2	93.7943	37.051	2.23062	52.741	7.78828	0.151229	0.0378072	44.7	37	13.3	5	95
SAMN12673306	ND	1079	1	844	124	3	123	179	231	178	47	8	10	604	11	3442	2174	31.3	0	24.5	3.6	0.1	3.6	5.2	6.7	5.2	1.4	0.2	0.3	17.5	0.3	63.161	49.632	0.0459982	38.8224	5.70377	0.137994	5.65777	44.4	36.5	6.1	13	87
SAMN11008921	PD	1236	4	1018	94	1	12	238	757	136	75	26	31	288	38	3954	2365	31.3	0.1	25.7	2.4	0	0.3	6	19.1	3.4	1.9	0.7	0.8	7.3	1	59.8128	52.2622	0.169133	43.0444	3.97463	0.0422833	0.5074	27.7	52.9	3.36	16	84
SAMN11522709	PD	2470	56	5294	681	3	210	1196	1429	476	101	16	3	883	88	12906	8714	19.1	0.4	41	5.3	0	1.6	9.3	11.1	3.7	0.8	0.1	0	6.8	0.7	67.519	28.3452	0.642644	60.7528	7.81501	0.0344274	2.40992	10.14	57.7	10.14	22	78
SAMN12633894	PD	982	9	1341	99	3	46	383	341	62	32	2	0	169	25	3494	2480	28.1	0.3	38.4	2.8	0.1	1.3	11	9.8	1.8	0.9	0.1	0	4.8	0.7	70.9788	39.5968	0.362903	54.0726	3.99194	0.120968	1.85484	22.14	38.25	6.71	33	67
SAMN17528599	PD	1114	10	4092	377	6	200	131	431	14	12	0	12	163	7	6569	5799	17	0.2	62.3	5.7	0.1	3	2	6.6	0.2	0.2	0	0.2	2.5	0.1	88.2783	19.2102	0.172444	70.5639	6.50112	0.103466	3.44887	12.88	70.8	8.28	8	92
SAMN11373103	PD	1228	12	1534	183	1	147	386	880	26	12	0	4	39	12	4464	3105	27.5	0.3	34.4	4.1	0	3.3	8.6	19.7	0.6	0.3	0	0.1	0.9	0.3	69.5565	39.5491	0.386473	49.4042	5.89372	0.0322061	4.7343	22.1	40.9	4	33	67
SAMN11867362	PD	2692	31	2128	267	4	11	50	77	80	51	8	7	138	5	5549	5133	48.5	0.6	38.3	4.8	0.1	0.2	0.9	1.4	1.4	0.9	0.1	0.1	2.5	0.1	92.5032	52.445	0.603935	41.4572	5.20164	0.0779271	0.2143	32.35	56.86	9.8	2	98
SAMN13866285	PD	908	8	3818	93	2	23	253	253	50	19	0	1	137	9	5574	4852	16.3	0.1	68.5	1.7	0	0.4	4.5	4.5	0.9	0.3	0	0	2.5	0.2	87.047	18.7139	0.16488	78.6892	1.91674	0.0412201	0.474031	23.2	48	8.8	20	80
SAMN14255441	PD	1368	15	2597	141	0	51	56	96	188	65	12	8	265	26	4888	4172	28	0.3	53.1	2.9	0	1	1.1	2	3.8	1.3	0.2	0.2	5.4	0.5	85.3519	32.79	0.35954	62.2483	3.37967	0	1.22244	23.28	65.96	7.76	3	97
SAMN16373925	PD	581	5	953	70	0	46	261	663	48	4	5	3	60	13	2712	1655	21.4	0.2	35.1	2.6	0	1.7	9.6	24.4	1.8	0.1	0.2	0.1	2.2	0.5	61.0251	35.1057	0.302115	57.5831	4.22961	0	2.77946	24.6	54.5	9.6	12	88
SAMN12022246	PD	437	14	2775	214	12	119	524	357	45	44	7	8	103	21	4680	3571	9.3	0.3	59.3	4.6	0.3	2.5	11.2	7.6	1	0.9	0.1	0.2	2.2	0.4	76.3034	12.2375	0.392047	77.7093	5.99272	0.33604	3.3324	10	79	11	NR	NR
SAMN10439569	PD	1199	5	1636	172	3	53	323	364	213	35	9	8	402	28	4450	3068	26.9	0.1	36.8	3.9	0.1	1.2	7.3	8.2	4.8	0.8	0.2	0.2	9	0.6	68.9438	39.0808	0.162973	53.3246	5.60626	0.0977836	1.72751	NR	NR	NR	NR	NR
SAMN11476721	PD	1998	10	2935	348	1	284	314	472	119	72	1	18	141	2	6715	5576	29.8	0.1	43.7	5.2	0	4.2	4.7	7	1.8	1.1	0	0.3	2.1	0	83.038	35.8321	0.17934	52.6363	6.24103	0.017934	5.09326	16.5	58.3	12.2	13	87
SAMN13319813	PD	1800	22	3341	142	2	1	143	276	77	8	0	2	376	7	6197	5308	29	0.4	53.9	2.3	0	0	2.3	4.5	1.2	0.1	0	0	6.1	0.1	85.6543	33.9111	0.414469	62.9427	2.67521	0.037679	0.0188395	27.3	58.2	5.46	9	91
SAMN11483342	PD	3785	6	2217	163	5	17	281	520	126	35	3	12	198	55	7423	6193	51	0.1	29.9	2.2	0.1	0.2	3.8	7	1.7	0.5	0	0.2	2.7	0.7	83.4299	61.1174	0.0968836	35.7985	2.632	0.0807363	0.274503	33.2	39.5	6.32	21	79
SAMN12634037	T2D	1006	11	720	81	2	6	181	236	19	11	4	9	63	5	2354	1826	42.7	0.5	30.6	3.4	0.1	0.3	7.7	10	0.8	0.5	0.2	0.4	2.7	0.2	77.5701	55.0931	0.60241	39.4304	4.43593	0.109529	0.328587	26.9	32	5.1	36	64
SAMN13320559	T2D	916	7	1485	168	1	150	257	899	62	24	2	10	102	5	4088	2727	22.4	0.2	36.3	4.1	0	3.7	6.3	22	1.5	0.6	0	0.2	2.5	0.1	66.7074	33.59	0.256692	54.4554	6.16062	0.0366703	5.50055	27.84	57.6	10.56	4	96
HP17300-01T2D	T2D	869	17	592	105	2	52	501	693	63	41	0	7	129	10	3081	1637	28.2	0.6	19.2	3.4	0.1	1.7	16.3	22.5	2	1.3	0	0.2	4.2	0.3	53.1321	53.0849	1.03849	36.1637	6.41417	0.122175	3.17654	NR	NR	NR	NR	NR
HP17225-01T2D	T2D	1143	18	833	97	4	277	188	1497	173	46	6	6	813	11	5112	2372	22.4	0.4	16.3	1.9	0.1	5.4	3.7	29.3	3.4	0.9	0.1	0.1	15.9	0.2	46.4006	48.1872	0.758853	35.118	4.08938	0.168634	11.6779	NR	NR	NR	NR	NR
HP1720901T2D	T2D	2327	2	2217	283	1	496	77	84	47	25	1	0	163	5	5728	5326	40.6	0	38.7	4.9	0	8.7	1.3	1.5	0.8	0.4	0	0	2.8	0.1	92.9818	43.6913	0.0375516	41.626	5.31356	0.0187758	9.31281	NR	NR	NR	NR	NR
SAMN11642375	T2D	2613	10	1453	256	1	49	289	1498	105	30	18	16	335	26	6699	4382	39	0.1	21.7	3.8	0	0.7	4.3	22.4	1.6	0.4	0.3	0.2	5	0.4	65.4127	59.6303	0.228206	33.1584	5.84208	0.0228206	1.11821	17.8	42.6	10.6	29	71
SAMN13901790	T2D	1202	15	2322	109	1	12	221	712	45	16	14	4	143	7	4823	3661	24.9	0.3	48.1	2.3	0	0.2	4.6	14.8	0.9	0.3	0.3	0.1	3	0.1	75.9071	32.8326	0.409724	63.4253	2.97733	0.0273149	0.327779	13.4	37.63	5.57	43	57
SAMN17209843	T2D	3103	1	1553	346	2	69	352	300	110	26	2	3	236	56	6159	5074	50.4	0	25.2	5.6	0	1.1	5.7	4.9	1.8	0.4	0	0	3.8	0.9	82.3835	61.1549	0.0197083	30.607	6.81908	0.0394166	1.35987	43.4	27	10.6	18	82
HP17117-01 T2D	T2D	1582	21	1186	182	0	64	92	226	24	27	0	0	219	2	3625	3035	43.6	0.6	32.7	5	0	1.8	2.5	6.2	0.7	0.7	0	0	6	0.1	83.7241	52.1252	0.691928	39.0774	5.99671	0	2.10873	NR	NR	NR	NR	NR
SAMN11157311	T2D	1890	28	1946	130	3	10	114	567	130	39	2	7	496	23	5385	4007	35.1	0.5	36.1	2.4	0.1	0.2	2.1	10.5	2.4	0.7	0	0.1	9.2	0.4	74.4104	47.1675	0.698777	48.565	3.24432	0.074869	0.249563	26.1	54	6.1	13	87
SAMN17831932	T2D	919	5	1064	112	0	157	190	378	36	21	7	0	181	8	3078	2257	29.9	0.2	34.6	3.6	0	5.1	6.2	12.3	1.2	0.7	0.2	0	5.9	0.3	73.3268	40.7178	0.221533	47.1422	4.96234	0	6.95614	23.2	29	5.8	42	58
SAMN16365027	T2D	1267	0	2422	232	3	126	171	179	28	15	9	4	112	48	4616	4050	27.4	0	52.5	5	0.1	2.7	3.7	3.9	0.6	0.3	0.2	0.1	2.4	1	87.7383	31.284	0	59.8025	5.7284	0.0740741	3.11111	NR	NR	NR	NR	NR
HP18320-01T2D	T2D	1607	2	920	166	0	26	270	738	20	30	2	6	121	2	3910	2721	41.1	0.1	23.5	4.2	0	0.7	6.9	18.9	0.5	0.8	0.1	0.2	3.1	0.1	69.5908	59.0592	0.0735024	33.8111	6.1007	0	0.955531	NR	NR	NR	NR	NR
SAMN10832912	T2D	1729	1	2144	362	3	47	107	233	11	18	0	6	71	31	4763	4286	36.3	0	45	7.6	0.1	1	2.2	4.9	0.2	0.4	0	0.1	1.5	0.7	89.9853	40.3406	0.0233318	50.0233	8.4461	0.0699953	1.09659	NR	NR	NR	NR	NR
SAMN08769026	T2D	1589	3	582	48	2	101	756	1065	84	55	28	1	524	19	4857	2325	32.7	0.1	12	1	0	2.1	15.6	21.9	1.7	1.1	0.6	0	10.8	0.4	47.8691	68.3441	0.129032	25.0323	2.06452	0.0860215	4.34409	15.9	12.6	1.11	64	36
SAMN10372788	T2D	847	1	1116	77	4	19	320	549	96	17	1	4	227	14	3292	2064	25.7	0	33.9	2.3	0.1	0.6	9.7	16.7	2.9	0.5	0	0.1	6.9	0.4	62.6974	41.0368	0.0484496	54.0698	3.73062	0.193798	0.920543	NR	NR	NR	NR	NR
HP19044-01T2D	T2D	2814	18	1311	295	1	178	487	478	111	29	24	10	450	6	6212	4617	45.3	0.3	21.1	4.7	0	2.9	7.8	7.7	1.8	0.5	0.4	0.2	7.2	0.1	74.3239	60.9487	0.389864	28.3951	6.38943	0.0216591	3.85532	NR	NR	NR	NR	NR
Diabetes status- ND: Donor without diabetes; PD: Donor with prediabetes; T2D: Donor previously diagnosed with type 2 diabetes.
NR: Not Reported
HIPP: IIDP Human Islet Phenotyping Program
# HIPP cell-type percentage data for samples was downloaded from https://iidp.coh.org/secure/isletavail/view_rdr.aspx
